# Microbially-catalyzed conjugation of GABA and tyramine to bile acids

**DOI:** 10.1101/2023.09.25.559407

**Authors:** Michael W. Mullowney, Aretha Fiebig, Matthew K. Schnizlein, Mary McMillin, Amber R. Rose, Jason Koval, David Rubin, Sushila Dalal, Mitchell L. Sogin, Eugene B. Chang, Ashley M. Sidebottom, Sean Crosson

## Abstract

Bile acids (BAs) are cholesterol-derived molecules that aid in digestion and nutrient absorption, regulate host metabolic processes, and influence physiology of the gut microbiota. Both the host and its microbiome contribute to enzymatic modifications that shape the chemical diversity of BAs in the gut. Several bacterial species have been reported to conjugate standard amino acids to BAs, but it was not known if bacteria conjugate BAs to other amine classes. Here, we show that *Bacteroides fragilis* strain P207, isolated from a bacterial bloom in the J-pouch of a patient with ulcerative colitis (UC) pouchitis, conjugates standard amino acids and the neuroactive amines γ-aminobutyric acid (GABA) and tyramine to deoxycholic acid. We extended this analysis to other human gut isolates and identified species that are competent to conjugate GABA and tyramine to primary and secondary BAs, and further identified diverse BA-GABA and BA-tyramine amides in human stool. A longitudinal metabolomic analysis of J-pouch contents of the patient from whom *B. fragilis* P207 was isolated revealed highly reduced levels of secondary bile acids and a shifting BA amide profile before, during, and after onset of pouchitis, including temporal changes in several BA-GABA amides. Treatment of pouchitis with ciprofloxacin was associated with a marked reduction of nearly all BA amides in the J-pouch. Our study expands the known repertoire of conjugated bile acids produced by bacteria to include BA conjugates to GABA and tyramine and demonstrates that these molecules are present in the human gut.

**Importance:** Bile acids (BAs) are modified in multiple ways by host enzymes and the microbiota to produce a chemically diverse set of molecules that assist in the digestive process and impact many physiological functions. This study reports the discovery of bacteria isolated from the gut of human patients that conjugate the neuroactive amines, GABA and tyramine, to BAs and demonstrates that BA-GABA and BA-tyramine amides are present in the human gut. GABA and tyramine are common metabolic products of the gut microbiota and potent neuroactive molecules, and their conjugation to BAs may influence receptor-mediated regulatory mechanisms of humans and their gut microbes.
