## Supplementary material for "Microbially-catalyzed conjugation of GABA and tyramine to bile acids": Table S2

### Sheet: Table S2 legend
Table S2. Quantification of bile acid conjugates identified by LC-MS/MS. Values presented are normalized area under the curve (AUC). Normalization approach is described on each tab.
CA-cholic acid
CDCA-chenodeoxycholic acid
DCA-deoxycholic acid
UDCA - ursodeoxycholic acid
HDCA - hyodeoxycholic acid
UCA-ursocholic acid
GCA - glycocholic acid (i.e. CA-gly)
GABA - gamma amino butyric acid

### Sheet: in vitro conjugation data
B. fragilis strain P207, In vitro bile acid conjugation data (Areas under the curve; AUC)
AUC normalized to d4-TCA and d4-TDCA X 1000
ND = not detected
bile acid	cholate		deoxycholate		glycocholate		glycodeoxycholate		DCA-Ala		DCA-Phe		DCA-GABA		DCA-tyramine		CA-Ala		CA-Phe		CA-GABA		CA-tyramine
replicate	a	b	a	b	a	b	a	b	a	b	a	b	a	b	a	b	a	b	a	b	a	b	a	b
BHIS+207+DC	ND	ND	450698	428643	ND	ND	375.124	348.524	246.96	459.011	124.812	114.775	159.957	154.331	58.9474	57.4967	ND	ND	ND	ND	ND	ND	ND	ND
BHIS+DC	10.8959	n/a	509802	n/a	53.2048	n/a	17.2406	n/a	ND	n/a	ND	n/a	ND	n/a	ND	n/a	ND	n/a	ND	n/a	ND	n/a	ND	n/a
BHIS+207+GDC	ND	ND	318102	323423	94.5949	79.1166	76219.5	76518.5	446.608	439.583	268.411	266.767	355.542	343.747	92.9318	94.3282	ND	ND	ND	ND	ND	ND	ND	ND
BHIS+GDC	ND	n/a	461.563	n/a	120.89	n/a	158487	n/a	ND	n/a	ND	n/a	ND	n/a	ND	n/a	ND	n/a	ND	n/a	ND	n/a	ND	n/a
BHIS+207+CA	61208.5	63426.3	21.1398	20.3047	345.338	347.974	ND	ND	ND	ND	ND	ND	ND	ND	ND	ND	ND	ND	ND	ND	ND	ND	ND	ND
BHIS+CA	342239	n/a	27.0676	n/a	52.7013	n/a	13.9837	n/a	ND	n/a	ND	n/a	ND	n/a	ND	n/a	ND	n/a	ND	n/a	ND	n/a	ND	n/a
BHIS+207+DC+CA	152570	179336	444850	563219	326.991	345.495	327.729	438.16	219.08	292.218	106.999	143.231	148.92	190.229	55.389	72.1149	ND	ND	ND	ND	ND	ND	ND	ND
BHIS+DC+CA	353136	n/a	497906	n/a	54.3463	n/a	0.789195	n/a	ND	n/a	ND	n/a	ND	n/a	ND	n/a	ND	n/a	ND	n/a	ND	n/a	ND	n/a
BHIS+207+GCA	71.7097	59.7255	ND	ND	96907.7	100285	ND	ND	ND	ND	ND	ND	ND	ND	ND	ND	ND	ND	ND	ND	ND	ND	ND	ND
BHIS+GCA	993.132	n/a	ND	n/a	116871	n/a	168.886	n/a	ND	n/a	ND	n/a	ND	n/a	ND	n/a	ND	n/a	ND	n/a	ND	n/a	ND	n/a
BHIS+207	ND	n/a	ND	n/a	ND	n/a	9.1357	n/a	ND	n/a	ND	n/a	ND	n/a	ND	n/a	ND	n/a	ND	n/a	ND	n/a	ND	n/a
BHIS	ND	n/a	ND	n/a	ND	n/a	36.2233	n/a	ND	n/a	ND	n/a	ND	n/a	ND	n/a	ND	n/a	ND	n/a	ND	n/a	ND	n/a
water method blank	ND	n/a	ND	n/a	ND	n/a	ND	n/a	ND	n/a	ND	n/a	ND	n/a	ND	n/a	ND	n/a	ND	n/a	ND	n/a	ND	n/a
All area under the curve values normalized by dividing raw area under the curve by the average of d4-taurocholate and d4-taurodeoxycholate AUCs and multiplying by 1000; (AUC/((d4TCA+d4TDC)/2))*1000

### Sheet: patient stool data
Pouchitis patient 207 stool and healthy donor stool, bile acid analysis (Areas under the curve; AUC)
AUC normalized to d4-TCA and d4-GCA X 1000
ND = not detected
	HDCA/UDCA (dimer m/z 785.5926; 4.4 min)	isoDCA (dimer m/z 785.5926; 5.3 min)	CDCA (dimer m/z 785.5926; 6.5 min)	DCA (dimer m/z 785.5926; 6.9 min)	CDCA-GABA (m/z 478.3527; 4.5 min)	DCA-GABA isomer* (m/z 478.3527; 4.7 min)	DCA-GABA (m/z 478.3527; 4.8 min)	DCA-GABA isomer* (m/z 478.3527; 5.1 min)	DCA-tyramine (m/z 512.3734; 6.8 min)	UCA (dimer 817.5824; 2.8 min)	UCA isomer* (dimer 817.5824; 2.9 min)	AlloCA (dimer 817.5824; 4.0 min)	cholate (dimer 817.5824; 4.1 min)	CA-GABA isomer* (m/z 494.3476; 3.1 min)	CA-GABA (m/z 494.3476; 3.2 min)	CA-GABA isomer* (m/z 494.3476; 3.6 min)	CA-tyramine (m/z 528.3684; 4.3 min)	GDCA isomer* (m/z 450.3214; 3.2 min)	GDCA isomer* (m/z 450.3214; 4.3 min)	GDCA (m/z 450.3214; 4.6 min)	DCA-Phe isomer* (m/z 540.3684; 7.3 min)	DCA-Phe (m/z 540.3684; 8.0 min)	LCA-Tyr isomer* (m/z 540.3684; 7.8 min)	DCA-Ala isomer* (m/z 464.3371; 4.3 min)	DCA-Ala isomer* (m/z 464.3371; 4.6 min)	DCA-Ala isomer* (m/z 464.3371; 4.9 min)	DCA-Ala (m/z 464.3371; 5.0 min)	DCA-Ala isomer* (m/z 464.3371; 5.3 min)	DCA-Tyr isomer* (m/z 556.3633; 4.9 min)	DCA-Tyr isomer* (m/z 556.3633; 5.2 min)	GCA isomer* (m/z 466.3163; 3.0 min)	GCA (m/z 466.3163; 3.0 min)	CA-Phe isomer* (m/z 556.3633; 5.1 min)	CA-Ala isomer* (m/z 480.3320; 3.2 min)	CA-Ala isomer* (m/z 480.3320; 3.4 min)	CA-Ala isomer* (m/z 480.3320; 4.1 min)	CA-Leu/Ile isomer* (m/z 522.3789; 4.6 min)	CA-Leu/Ile isomer* (m/z 522.3789; 4.8 min)	CA-Val isomer* (m/z 508.3633; 2.5 min)	CA-Val isomer* (m/z 508.3633; 2.7 min)	CA-Val isomer* (m/z 508.3633; 3.3 min)	CA-Val isomer* (m/z 508.3633; 4.0 min)	DCA-C5H11NO3 (m/z508.3633; 4.1min)	Overlapping peaks a0 MS2 spectra: CA-Val (m/z508.3633; 4.0min) / DCA-C5H11NO3 (m/z508.3633; 4.1min)
Poutitis patient 207:
v5 M2	ND	ND	42767.8	ND	1.69777	0.87216	ND	0.714789	ND	ND	4.30032	399.513	161308	7.67902	38.104	7.71315	ND	3.33542	80.2229	5.25638	46.6707	ND	ND	ND	4.39458	8.36191	ND	3.7731	37.1491	ND	67.8005	246.312	198.674	34.3794	31.2445	ND	12.2674	64.1136	ND	ND	ND	6.37169	ND	ND
v6 M2	ND	ND	18075.4	ND	1.364	0.376	ND	ND	ND	0.86453	1.31951	40.0714	57638.2	3.75974	8.4364	1.50803	ND	ND	150.226	3.55129	7.42077	ND	ND	ND	0.238967	0.930338	ND	1.04087	5.81266	ND	25.0499	40.1717	21.8406	8.86858	9.71494	ND	2.8209	14.053	ND	ND	ND	3.9748	ND	ND
v7 M2	12.3719	ND	181873	ND	0.629129	1.48	ND	5.68706	ND	14.808	96.5219	8219.41	624554	5.2513	210.961	4.97219	ND	13.0049	6129.36	14.918	568.627	ND	ND	1.82025	388.99	80.6744	ND	79.0538	735.456	ND	619.879	22423.7	8232.09	3200.51	220.892	ND	150.498	5164.5	ND	ND	ND	198.839	ND	ND
v8 M2	482.744	ND	189520	ND	7.71363	2.71	ND	55.8557	ND	96.7984	1462.97	5263.02	659885	24.9972	70.0177	289.377	ND	ND	338.256	8.77417	954.057	ND	ND	33.165	209.648	199.688	ND	9.6199	1205.16	ND	34.6871	1383.5	3703.22	3014.58	2242.26	ND	155.278	838.507	ND	ND	242.462	146.087	ND	ND
v9 M2	560.176	ND	283866	ND	ND	85.8	ND	82.1583	ND	256.815	660.829	9137.87	851438	2.29678	728.728	176.575	ND	ND	14865.7	32.0623	267.545	ND	ND	ND	406.989	200.749	ND	10.2128	490.256	ND	2893.9	39774.9	3110.57	2296.61	973.27	ND	158.196	786.094	ND	ND	ND	85.395	ND	ND
v10 M2	1446.59	ND	34919.9	ND	ND	0.462	ND	16.901	ND	17559.4	1221.47	5920.57	530737	12.0847	16.3034	334.233	ND	18.2711	254.538	3.38709	116.421	ND	ND	ND	31.4789	35.7179	ND	14.7426	124.574	ND	170.161	1472.7	1348.77	1992.19	1197.48	ND	52.3146	329.472	ND	ND	ND	32.2821	ND	ND
v12 M2	7.69367	ND	25378.9	ND	23.6686	3.84	ND	4.60286	ND	4.577	3.5817	59.6397	135361	47.1623	44.5393	6.4781	ND	0.235302	2569.89	162.439	39.3222	ND	ND	ND	23.4803	11.0928	ND	4.8714	9.10343	ND	7197.31	7647.01	59.32	106.396	40.5987	ND	15.0827	43.106	ND	ND	ND	17.9792	ND	ND
healthy donors:
DFI5	ND	649.759	19.8604	53281.1	ND	ND	0.869244	ND	ND	ND	94.0148	ND	255.858	0.429786	6.7885	ND	ND	ND	8.87537	1.69605	ND	ND	ND	ND	2.2616	ND	20.7672	17.5267	ND	26.1444	ND	5526.89	ND	ND	31.6327	9.49269	ND	ND	ND	ND	ND	ND	ND	ND
DFI6	2.24907	144.054	3.63227	171693	ND	ND	2.96055	ND	0.252534	ND	127.922	12.9542	88.5529	ND	ND	ND	ND	1.78674	47.7269	99.4378	1.94006	319.238	33.5231	ND	10.4799	ND	35.873	34.1044	ND	465.142	ND	143.936	97.5745	0.000117864	3.76357	14.5619	3.96713	12.6986	ND	ND	26.5264	ND	ND	11.8005
DFI7	38.0759	20.3562	319.405	82933.8	ND	ND	6.39596	ND	ND	50.3567	737.872	73.2218	1260.68	ND	3.68859	ND	ND	2.36271	629.435	414.697	ND	753.538	65.7905	ND	ND	ND	16.7878	18.6942	4.39721	122.329	ND	3209.74	24.5911	ND	8.82199	8.1111	3.86409	9.83	ND	ND	3.70821	ND	ND	3.56456
DFI9	1.37316	565.148	489.711	413088	0.248158	ND	16.1304	ND	ND	ND	39.2011	ND	4468.1	0.803295	ND	ND	ND	ND	7.41432	1.20613	ND	ND	ND	ND	8.30639	ND	79.314	39.0857	2.03356	515.251	ND	134.117	70.3142	ND	5.63917	25.723	7.81464	15.9566	ND	ND	6.30149	ND	5.09076	ND
DFI10	59.0293	77.0366	1163.57	106476	ND	ND	1.13023	ND	3.17057	39.287	338.167	43.9439	210.668	ND	2.1982	ND	ND	3.92764	4.75108	1339.3	10.6812	291.202	103.095	ND	5.44927	ND	43.146	30.4212	13.6151	461.466	26.8852	1579.43	41.4143	ND	ND	15.0787	7.21565	18.6495	ND	ND	5.42159	ND	ND	8.1805
DFI11	1769.8	201.903	13465.2	245188	0.351379	ND	64.2923	ND	6.10739	13647.9	1271.56	563.783	66438.2	11.6322	19.7097	ND	5.97436	5.53857	4.42354	156.401	20.9199	346.404	27.3684	ND	149.338	ND	90.2803	90.0255	14.6292	561.414	1.90418	95.8239	511.786	40.6678	32.1523	35.6612	110.142	470.994	16.7605	16.6069	406.541	ND	ND	110.921
DFI12	ND	0.812103	1.22942	8313.38	ND	ND	0.325281	ND	ND	ND	1.14862	0.146536	ND	ND	ND	ND	ND	0.231316	22.1775	39.034	ND	19.6271	38.3632	ND	ND	ND	ND	4.37746	ND	44.233	ND	40.8604	1.07449	ND	2.08304	1.94261	ND	ND	ND	ND	ND	ND	1.36394	ND
DFI13	1.18595	63.7559	0.481767	73180.2	ND	ND	0.353281	ND	ND	ND	10.9101	ND	ND	0.800711	ND	ND	ND	ND	7.83345	1.51518	ND	ND	ND	ND	3.83906	ND	55.6905	32.6922	ND	25.6843	ND	78.5845	ND	ND	3.19775	ND	ND	ND	ND	ND	ND	ND	ND	ND
DFI14	ND	3.41966	ND	21154.3	0.240166	ND	ND	ND	ND	ND	32.233	ND	ND	ND	ND	ND	ND	4.84704	7.1164	186.246	ND	9.22827	12.8734	ND	ND	ND	9.76592	2.20389	ND	4.79491	ND	27.8448	ND	ND	ND	ND	ND	ND	ND	ND	ND	ND	ND	ND
DFI15	ND	136.623	9.0667	130220	ND	ND	1.2808	ND	101.413	ND	1909.81	16.6552	19.9754	ND	ND	ND	2.20908	6.68635	82.5792	163.59	0.738455	358.636	160.817	ND	ND	ND	38.9366	51.9027	ND	322.679	ND	102.957	13.9149	ND	29.873	35.9845	ND	ND	ND	ND	20.1015	ND	ND	5.21064
DFI16	ND	127.527	ND	161659	ND	ND	0.70612	ND	ND	ND	196.796	ND	ND	ND	ND	ND	ND	ND	9.37151	1.96509	ND	ND	ND	ND	ND	ND	59.5151	15.8605	ND	41.5109	ND	237.015	ND	ND	ND	ND	ND	ND	ND	ND	ND	ND	ND	ND
DFI17	544.093	128.652	12759.7	312176	7.77759	ND	28.0897	ND	ND	48398.1	223.946	129.3	45863.2	13.6889	45.5382	27.2379	ND	ND	8.38567	1.49586	ND	ND	ND	ND	130.508	18.7132	89.111	410.185	88.3167	350.037	ND	2409.66	826.297	20.7158	146.653	20.5435	48.5939	267.449	55.6654	19.3958	340.117	ND	ND	59.9078
DFI18	ND	99.4508	27.8696	75917	ND	ND	0.535464	ND	0.202053	2.76558	59.2801	3.21461	22.2479	ND	ND	ND	ND	43.1415	41.6759	59.9367	ND	20.2764	4.4508	ND	ND	ND	11.0262	13.2073	ND	23.1552	ND	46.5566	ND	ND	3.00196	4.52258	ND	ND	ND	ND	1.66026	ND	ND	ND
DFI19	ND	6.08191	51.0631	26720.9	0.113321	ND	ND	ND	ND	ND	131.267	2.84992	334.481	ND	ND	ND	ND	0.65395	64.5007	296.503	ND	24.6898	5.72141	ND	ND	ND	ND	2.95959	ND	ND	ND	176.15	44.4835	4.01527	4.91527	ND	ND	ND	ND	ND	ND	ND	ND	ND
DFI20	15.4832	81.8641	1199.64	138101	ND	ND	5.68886	ND	ND	14.4017	88.4684	8.27877	1165.26	ND	3.47083	ND	ND	6.33171	325.187	768.936	1.81109	88.6207	26.6337	ND	12.4633	ND	33.498	30.7383	2.80039	95.464	ND	493.881	7.69115	ND	5.04448	19.2137	ND	ND	ND	ND	5.51259	ND	ND	6.52028
DFI21	ND	18.9981	49.4699	23101.4	ND	ND	ND	ND	ND	ND	ND	ND	92.0399	3.60154	ND	ND	ND	ND	10.2065	ND	ND	ND	ND	ND	ND	ND	ND	ND	ND	17.2855	ND	113.036	ND	ND	ND	ND	ND	ND	ND	ND	ND	ND	ND	ND
DFI22	ND	2.54021	26.6157	19654.6	0.912775	ND	ND	ND	ND	ND	ND	ND	125.856	2.0554	ND	ND	ND	ND	7.35801	ND	ND	ND	ND	ND	ND	ND	ND	ND	ND	ND	ND	2801.87	11.1198	ND	ND	ND	ND	ND	ND	ND	ND	ND	ND	ND
DFI23	1.52998	74.9995	1274.78	156230	ND	ND	35.0732	ND	ND	99.2758	393.992	138.207	292.672	ND	ND	ND	ND	0.693525	1067.36	1348.38	10.7443	369.169	128.296	ND	27.2369	ND	70.6166	64.4157	11.5581	388.153	20.8112	3096.69	68.3122	0.000142542	11.9112	30.803	4.33044	13.399	ND	ND	5.52311	ND	ND	17.2655
DFI24	8.17092	13.6072	814.924	68835.4	0.131761	ND	4.11404	ND	ND	525.736	11.4321	ND	2474.01	0.874874	4.56135	ND	ND	ND	2.0276	ND	ND	ND	ND	ND	7.02404	ND	4.00708	12.6509	2.99134	65.788	ND	1391.24	20.4068	ND	4.02079	6.6541	1.80619	6.12335	ND	ND	4.04998	ND	ND	8.17419
DFI27	0.981035	85.9422	133.922	108688	ND	ND	ND	ND	ND	ND	519.877	87.2337	86.6982	ND	ND	ND	ND	0.860568	174.183	325.462	0.15255	95.3286	27.5795	ND	ND	ND	32.767	54.2157	ND	161.85	ND	163.7	11.5425	ND	ND	11.8713	ND	ND	ND	ND	3.1089	ND	ND	5.85331
DFI28	3.62484	116.076	593.626	155434	0.24563	ND	2.57617	ND	ND	ND	825.157	129.84	29.4672	ND	ND	ND	ND	2.5659	44.0037	108.393	3.51408	208.41	94.8753	ND	4.74651	ND	48.4204	28.457	7.62091	306.495	ND	78.8806	16.1986	ND	ND	16.7486	7.09897	7.44899	ND	ND	12.4484	ND	ND	6.56925
All area under the curve values normalized by dividing raw area under the curve by the average of d4-taurocholate and d4-glycocholate AUCs and multiplying by 1000; (AUC/((d4TCA+d4GCA)/2))*1000
*putative identification
